# Algae drive convergent bacterial community assembly when nutrients are scarce

**DOI:** 10.1101/2022.06.27.497809

**Authors:** Kaumudi H. Prabhakara, Seppe Kuehn

## Abstract

The assembly of microbial communities is a complex dynamical process that determines community structure and function. Assembly can be influenced by species-species interactions, invasions, the availability of nutrients, and microbial physiology. The interdependence of these factors presents a challenge for understanding community assembly. For example, species-species interactions can be modulated by the availability of nutrients. Here we sought to understand how nutrient supply modulated interactions to affect the assembly process. We exploited algae in association with complex bacterial consortia from soils as models for ubiquitous phototroph-heterotroph communities that play an important role in global primary production. Studying bacterial communities assembled with and without the alga in environments with varying frequency of nutrient supply allowed us to differentiate the impacts of the algae from nutrient availability on the assembly process. A statistical decomposition of community taxonomic structure revealed that it is possible to separate the effects of biotic (presence of algae) and abiotic (nutrient supply rates) factors on community assembly. We found that when the supply of external nutrients is infrequent, the algae strongly impact bacterial community assembly, driving initially diverse bacterial consortia to converge to a common structure. Analysis of sequencing data revealed that this convergence is largely mediated by algal inhibition of specific bacterial taxa. Conversely, when nutrients are supplied with high frequency, bacterial community assembly is not impacted by the presence of the alga. This study shows that complex phototroph-heterotroph communities can be powerful model systems for understanding the assembly process in a context relevant to the global ecosystem functioning.
