## Supplementary material for "Algae drive convergent bacterial community assembly when nutrients are scarce": Dataset_5_p_values_PC1_movement

	Soil A	Soil B
OTU3689	0.310344828	0.058119658		Bonferroni correced p_value threshold = 0.000649
OTU231	1	1
OTU1000	1	0.285714286
OTU145	0.642394188	1
OTU5572	0.105910781	0.497354497
OTU1117	0.108645677	0.142333029
OTU4486	0.022988506	0.669200365
OTU4022	0.568018189	0.025125599
OTU3775	1	0.285714286
OTU4786	0.245077461	0.068444599
OTU3968	1	0.285714286
OTU2568	1	1
OTU2871	0.396249927	0.029162142
OTU1551	0.087989072	1
OTU2762	1	0.690821256
OTU1367	0.137476317	1
OTU5359	0.287230011	1
OTU2155	0.63281546	0.285714286
OTU2907	0.63281546	0.536019536
OTU5598	1	1
OTU0	0.63281546	1
OTU3427	0.532019704	1
OTU530	0.63281546	0.400966184
OTU3146	1	1
OTU3794	0.310344828	1
OTU5622	0.095902598	0.285714286
OTU176	0.426986507	1
OTU3143	1	0.221256039
OTU249	1	0.098724142
OTU1586	1	0.188034188
OTU5476	1	0.025125599
OTU630	0.63281546	0.294749695
OTU4256	1	0.188034188
OTU3634	0.532019704	1
OTU2962	0.532019704	1
OTU17	1	1
OTU3363	0.204675385	1
OTU2848	0.310344828	1
OTU2186	1	1
OTU1260	0.396249927	1
OTU1953	1	1
OTU695	1	0.074936658
OTU238	0.63281546	0.029162142
OTU3846	1	1
OTU2336	0.674903807	1
OTU5590	0.088669951	0.017094017
OTU4412	1	1
OTU1251	1	1
OTU1763	1	0.029162142
OTU3971	0.280030315	0.098724142
OTU2237	0.137476317	0.280830281
OTU4601	0.237062787	0.671497585
OTU3646	0.225587206	0.221256039
OTU1169	1	1
OTU2489	0.129635182	1
OTU3733	0.532019704	0.605616606
OTU2001	1	0.371480693
OTU408	0.63281546	1
OTU5201	0.694152924	0.671497585
OTU364	1	0.371480693
OTU4262	1	1
OTU5012	0.63281546	1
OTU681	0.431081662	0.221256039
OTU2713	1	1
OTU5257	0.076038904	1
OTU574	0.688155922	0.003047194
OTU5036	1	1
OTU4908	1	0.14123268
OTU2405	0.674903807	0.010766046
OTU108	0.674903807	0.017094017
OTU1984	0.010262701	0.671497585
OTU2181	1	0.095652174
OTU5507	1	1
OTU5613	1	0.285714286
OTU5522	0.220032841	1
OTU2732	0.027033536	1
