## Supplementary material for "Algae drive convergent bacterial community assembly when nutrients are scarce": Dataset_6_p_values_PC1_movement_no_thresholding

	Soil A	Soil B
OTU1521	0.022281167	1		Bonferroni corrected p_value threshold = 6.94E-05
OTU560	1	1
OTU1311	0.310344828	1
OTU231	0.371480693	1
OTU768	1	1
OTU58	1	1
OTU630	1	1
OTU1225	0.532019704	1
OTU512	0.422288856	0.497354497
OTU5429	0.310344828	1
OTU236	1	1
OTU625	1	0.000479714
OTU4683	0.694152924	1
OTU4362	1	1
OTU4087	1	1
OTU2021	0.019975726	0.14123268
OTU499	1	1
OTU2820	1	1
OTU593	1	1
OTU3628	0.642394188	1
OTU1352	1	1
OTU3109	1	1
OTU1984	0.532019704	0.074074074
OTU1472	0.310344828	1
OTU681	0.220032841	0.285714286
OTU1586	0.055879752	1
OTU5175	1	0.294749695
OTU934	1	1
OTU5657	1	1
OTU4937	1	0.014814815
OTU3764	1	0.294749695
OTU4696	1	1
OTU680	1	1
OTU4895	0.220032841	0.00837713
OTU1074	0.310344828	1
OTU100	1	1
OTU2079	0.63281546	0.536019536
OTU1346	1	0.536019536
OTU5572	0.532019704	0.074074074
OTU411	1	1
OTU4351	1	1
OTU4338	1	1
OTU4299	1	1
OTU1256	1	1
OTU3097	0.532019704	1
OTU1276	0.088669951	1
OTU1794	1	1
OTU2694	1	1
OTU3009	1	1
OTU4152	0.220032841	1
OTU457	1	1
OTU1016	1	1
OTU3952	0.088669951	1
OTU108	1	1
OTU3164	1	1
OTU4876	1	0.497354497
OTU4340	1	1
OTU4022	1	1
OTU4149	0.310344828	0.014814815
OTU1022	0.532019704	1
OTU3208	0.674903807	1
OTU4529	1	0.285714286
OTU143	1	0.497354497
OTU2582	1	1
OTU1791	1	1
OTU3354	1	1
OTU4582	1	1
OTU3883	0.15283567	1
OTU2709	0.63281546	6.76E-06
OTU2407	1	1
OTU2212	0.23407527	1
OTU3127	1	1
OTU4959	1	1
OTU5046	1	1
OTU4714	0.022988506	1
OTU1321	0.022988506	0.074074074
OTU4813	1	1
OTU1330	1	0.285714286
OTU4738	0.15283567	1
OTU3197	0.310344828	1
OTU408	0.287230011	0.014814815
OTU1544	0.003269794	0.062832819
OTU3467	1	0.536019536
OTU3591	1	1
OTU4262	0.642394188	0.025125599
OTU3221	1	0.536019536
OTU4554	1	1
OTU5622	1	0.017094017
OTU4138	0.23407527	0.002484472
OTU3585	1	1
OTU4626	1	1
OTU525	0.63281546	0.536019536
OTU4594	0.310344828	1
OTU2641	1	1
OTU887	0.310344828	1
OTU3288	1	0.014814815
OTU4451	1	1
OTU5522	0.158136316	0.004844431
OTU3444	0.220032841	0.171950755
OTU2530	1	1
OTU4552	1	0.091285526
OTU4585	1	1
OTU3775	0.532019704	0.497354497
OTU4054	1	0.671497585
OTU3459	1	1
OTU75	0.310344828	0.285714286
OTU2941	0.220032841	0.022303301
OTU4073	1	0.285714286
OTU2726	1	1
OTU4794	0.033237228	0.280830281
OTU2143	1	1
OTU3564	1	1
OTU1224	1	1
OTU2285	1	1
OTU243	1	0.497354497
OTU789	1	1
OTU3590	1	1
OTU2372	0.002135296	0.003418803
OTU3905	1	1
OTU1756	0.674903807	1
OTU3836	1	1
OTU3885	1	0.074074074
OTU2911	1	1
OTU238	1	1
OTU1610	0.339067829	1
OTU451	1	1
OTU3155	1	1
OTU1742	1	1
OTU787	1	1
OTU1035	1	1
OTU3145	1	1
OTU5276	0.532019704	0.536019536
OTU5405	1	1
OTU4437	0.310344828	0.017094017
OTU1729	0.022281167	1
OTU2528	0.237062787	5.31E-05
OTU4605	0.411832545	0.014814815
OTU2155	0.532019704	0.003418803
OTU834	0.568018189	1
OTU4463	1	0.003047194
OTU736	0.532019704	0.536019536
OTU3179	0.568018189	0.371480693
OTU513	1	1
OTU1805	0.237062787	1
OTU1768	1	1
OTU3226	1	1
OTU2848	1	0.038350056
OTU2852	1	1
OTU5650	0.699850075	1
OTU316	1	1
OTU2361	1	1
OTU202	1	0.536019536
OTU1811	1	7.43E-05
OTU4808	0.158136316	0.029162142
OTU376	0.642394188	0.605616606
OTU4693	1	1
OTU3968	1	1
OTU4424	1	1
OTU689	0.220032841	1
OTU4486	1	1
OTU164	1	1
OTU1719	0.532019704	0.554578755
OTU763	0.23407527	0.188034188
OTU3689	0.280030315	0.285714286
OTU5539	1	1
OTU5181	1	0.554578755
OTU4908	0.076038904	1
OTU301	1	0.285714286
OTU3241	1	1
OTU4266	1	0.285714286
OTU1265	1	1
OTU5156	0.532019704	0.536019536
OTU2210	1	0.171950755
OTU3865	0.310344828	1
OTU5359	1	0.285714286
OTU4534	0.027033536	1
OTU5284	1	1
OTU644	0.310344828	1
OTU1367	0.245077461	0.029895065
OTU3111	1	0.285714286
OTU1000	1	0.003418803
OTU5226	0.088669951	1
OTU4917	1	1
OTU4212	1	1
OTU1572	0.088669951	0.074074074
OTU2172	0.310344828	1
OTU2568	1	1
OTU4894	1	0.088219993
OTU5409	1	1
OTU1617	0.001213679	1
OTU18	1	1
OTU237	1	0.690821256
OTU3231	1	0.294749695
OTU3846	0.371480693	0.536019536
OTU1327	1	0.690821256
OTU3489	1	1
OTU5317	1	1
OTU1787	0.532019704	0.409661836
OTU1584	0.310344828	1
OTU2798	1	1
OTU3091	1	0.285714286
OTU987	0.088669951	1
OTU1061	1	1
OTU5191	1	1
OTU1668	0.532019704	1
OTU4467	0.532019704	1
OTU4546	1	0.074074074
OTU2493	0.694152924	0.037681159
OTU1616	1	1
OTU3391	1	1
OTU3704	0.532019704	1
OTU2165	1	1
OTU4777	1	1
OTU4206	0.310344828	1
OTU5556	0.63281546	0.371480693
OTU3848	1	1
OTU1635	0.280030315	1
OTU4553	1	1
OTU1638	1	1
OTU1150	1	1
OTU294	0.310344828	1
OTU357	1	1
OTU5054	1	0.062832819
OTU5336	0.137476317	1
OTU4906	1	1
OTU77	1	1
OTU4112	0.310344828	1
OTU469	0.005156762	0.409661836
OTU4703	1	1
OTU4817	1	1
OTU324	1	1
OTU3057	0.310344828	1
OTU207	1	0.074074074
OTU2674	1	0.188034188
OTU786	1	1
OTU2352	1	1
OTU1815	0.129635182	0.214350867
OTU4838	0.208932597	0.650822607
OTU2272	1	1
OTU2762	1	1
OTU3686	1	0.074074074
OTU1318	1	1
OTU4499	1	1
OTU5034	0.310344828	1
OTU2697	0.108645677	0.074936658
OTU4969	0.642394188	1
OTU4561	1	1
OTU1746	1	0.536019536
OTU466	1	1
OTU2587	0.396249927	0.285714286
OTU2713	0.532019704	1
OTU3287	1	1
OTU2323	1	0.004236343
OTU145	1	0.022303301
OTU63	1	0.536019536
OTU1516	1	0.294749695
OTU4879	0.022281167	0.074074074
OTU2227	1	1
OTU3837	0.532019704	1
OTU37	1	0.400425661
OTU5125	0.310344828	1
OTU2109	1	1
OTU5323	1	1
OTU5371	1	0.285714286
OTU5224	0.694152924	1
OTU4308	0.310344828	1
OTU3524	1	1
OTU3427	1	1
OTU178	1	1
OTU2558	1	1
OTU5201	1	0.074074074
OTU4363	0.287230011	1
OTU3669	1	0.285714286
OTU3855	1	1
OTU66	1	1
OTU3711	1	1
OTU4788	1	1
OTU34	1	0.285714286
OTU1602	1	0.000569801
OTU3633	1	1
OTU1406	0.532019704	1
OTU2181	1	0.285714286
OTU5486	0.310344828	1
OTU1427	0.15283567	1
OTU2252	1	0.669200365
OTU3797	0.532019704	0.536019536
OTU782	0.532019704	1
OTU2519	1	1
OTU505	1	1
OTU5364	0.568018189	0.074074074
OTU5668	0.280030315	0.497354497
OTU5636	1	1
OTU3750	1	1
OTU1100	1	0.285714286
OTU3662	0.033237228	0.497354497
OTU3657	1	1
OTU4256	0.532019704	0.497354497
OTU2770	0.047840915	0.294749695
OTU1574	0.63281546	1
OTU3143	1	1
OTU39	0.339067829	1
OTU3794	0.158136316	0.171950755
OTU4038	1	1
OTU2405	1	1
OTU3646	1	1
OTU176	0.220032841	0.003047194
OTU5581	0.019975726	0.669200365
OTU4811	0.022988506	1
OTU2785	0.431081662	0.00837713
OTU2880	1	0.230917874
OTU2511	0.23407527	1
OTU5506	0.287230011	0.230917874
OTU5408	1	1
OTU600	1	1
OTU2153	1	1
OTU5458	0.532019704	1
OTU3815	0.532019704	1
OTU1211	1	1
OTU1169	1	1
OTU364	0.532019704	1
OTU4429	1	1
OTU4786	0.220032841	1
OTU530	1	1
OTU1547	0.532019704	0.091285526
OTU3977	1	0.285714286
OTU1734	1	1
OTU5598	0.076038904	0.014814815
OTU4034	1	1
OTU5460	1	1
OTU43	1	1
OTU409	0.088669951	0.017094017
OTU3363	0.220032841	1
OTU1098	0.088669951	1
OTU3157	1	1
OTU5024	1	1
OTU2916	0.310344828	1
OTU1134	0.568018189	1
OTU1351	1	1
OTU5334	0.022988506	0.285714286
OTU2583	1	1
OTU3769	1	0.074074074
OTU1075	0.220032841	1
OTU2062	0.674903807	0.294749695
OTU677	1	0.669200365
OTU948	1	1
OTU991	0.310344828	0.091285526
OTU3244	1	1
OTU1686	1	1
OTU4502	1	1
OTU2551	1	1
OTU4347	0.310344828	1
OTU854	1	1
OTU5048	0.016437935	0.029162142
OTU735	0.63281546	1
OTU2381	0.674903807	1
OTU4327	1	0.285714286
OTU4255	0.022988506	0.074074074
OTU3499	0.532019704	0.014814815
OTU2569	0.003269794	0.294749695
OTU1909	1	0.14123268
OTU3739	1	0.536019536
OTU1509	1	1
OTU4349	1	0.001858045
OTU4818	1	0.221256039
OTU3890	0.076038904	1
OTU4435	1	1
OTU4412	0.23407527	0.400966184
OTU2009	0.310344828	1
OTU2162	0.310344828	1
OTU2036	1	1
OTU4857	1	1
OTU1498	1	1
OTU4705	0.310344828	1
OTU3995	1	1
OTU601	0.532019704	1
OTU1731	0.568018189	0.280830281
OTU4065	0.105910781	0.091285526
OTU5143	1	1
OTU1748	1	1
OTU5066	0.310344828	1
OTU4654	1	1
OTU4224	1	0.285714286
OTU5410	0.310344828	1
OTU5564	1	0.285714286
OTU245	1	0.098724142
OTU2489	1	0.003418803
OTU2164	1	0.025125599
OTU4197	0.694152924	1
OTU3381	1	0.022303301
OTU2177	1	0.14123268
OTU5268	1	1
OTU1940	1	1
OTU3777	1	1
OTU492	1	1
OTU481	1	1
OTU5590	1	1
OTU875	1	0.690821256
OTU4588	1	1
OTU3160	1	1
OTU4764	1	1
OTU1062	1	1
OTU1875	1	0.294749695
OTU1825	0.310344828	1
OTU4273	0.022988506	1
OTU5476	1	1
OTU2673	0.310344828	1
OTU5607	1	1
OTU4742	1	1
OTU3140	0.426986507	1
OTU1511	1	0.310686415
OTU1191	1	1
OTU4601	0.532019704	1
OTU827	1	0.294749695
OTU5257	0.220032841	1
OTU529	1	1
OTU19	0.105910781	1
OTU5036	1	1
OTU5302	0.532019704	1
OTU5108	1	1
OTU4849	1	0.062832819
OTU5567	0.310344828	1
OTU1598	1	0.285714286
OTU4242	0.310344828	1
OTU5345	1	1
OTU1866	1	1
OTU940	1	1
OTU4920	1	1
OTU2435	0.674903807	0.685990338
OTU132	1	1
OTU2371	0.047840915	1
OTU4222	0.280030315	1
OTU5087	1	1
OTU3260	0.339067829	0.650822607
OTU5431	1	1
OTU759	1	1
OTU1245	0.310344828	1
OTU1025	1	1
OTU1859	1	0.554578755
OTU2376	0.310344828	1
OTU909	1	1
OTU2769	0.011359255	0.193675889
OTU1328	1	0.188034188
OTU4228	1	1
OTU5507	0.066105409	0.062832819
OTU4374	1	1
OTU307	1	0.285714286
OTU2001	1	0.074936658
OTU5613	0.674903807	0.280830281
OTU744	1	1
OTU4935	0.310344828	1
OTU5644	1	1
OTU1522	1	1
OTU3988	0.137476317	1
OTU413	1	1
OTU2182	1	0.285714286
OTU257	1	0.001763454
OTU4020	1	1
OTU3559	0.532019704	1
OTU270	0.310344828	1
OTU3307	1	1
OTU3033	1	1
OTU3059	1	1
OTU604	0.310344828	1
OTU1478	1	1
OTU3574	0.310344828	1
OTU3539	0.532019704	1
OTU2902	0.674903807	1
OTU836	1	0.285714286
OTU2282	1	0.285714286
OTU4386	0.280030315	1
OTU3641	1	1
OTU80	1	0.193675889
OTU2359	0.050174913	0.009679531
OTU3540	1	1
OTU4044	0.088669951	0.038350056
OTU4141	0.532019704	1
OTU4309	1	1
OTU5127	0.088669951	1
OTU1334	1	1
OTU839	0.422288856	0.685990338
OTU5012	0.280030315	0.029895065
OTU4015	1	1
OTU5261	0.454272864	1
OTU2729	1	1
OTU2672	1	1
OTU1260	1	1
OTU1709	0.022988506	1
OTU2635	1	1
OTU1820	1	1
OTU2871	0.532019704	1
OTU4666	0.208932597	0.123076923
OTU3695	1	0.294749695
OTU475	0.310344828	1
OTU750	1	0.285714286
OTU1795	1	1
OTU1409	0.310344828	1
OTU1371	1	1
OTU5474	1	1
OTU3451	0.00530504	1
OTU5623	1	0.285714286
OTU4855	1	1
OTU4473	1	0.017094017
OTU4579	0.220032841	0.280830281
OTU3512	1	1
OTU2732	0.076038904	0.000569801
OTU255	0.532019704	1
OTU995	0.310344828	1
OTU980	1	1
OTU2136	0.129635182	0.310686415
OTU2538	1	0.032850242
OTU17	0.694152924	0.214350867
OTU5462	0.310344828	1
OTU4737	1	1
OTU1995	0.310344828	1
OTU1908	1	1
OTU2639	1	1
OTU596	1	1
OTU2140	0.105910781	0.536019536
OTU3818	0.287230011	0.605616606
OTU2427	1	1
OTU3622	0.310344828	0.001932367
OTU926	0.310344828	1
OTU5574	1	1
OTU3185	1	1
OTU5337	0.310344828	1
OTU4819	1	1
OTU4377	1	1
OTU612	1	1
OTU1939	1	0.074074074
OTU4865	1	1
OTU4746	1	1
OTU2804	1	1
OTU4740	1	1
OTU1763	0.532019704	0.285714286
OTU3180	1	1
OTU2508	0.310344828	1
OTU4916	0.310344828	1
OTU2518	1	1
OTU1383	1	0.285714286
OTU3309	0.310344828	1
OTU382	1	1
OTU5356	1	1
OTU1117	0.076038904	0.285714286
OTU1277	1	1
OTU2650	0.310344828	1
OTU2952	0.63281546	0.371480693
OTU775	1	1
OTU3671	1	1
OTU946	0.310344828	1
OTU2629	0.033237228	0.371480693
OTU2469	1	0.671497585
OTU1280	1	0.285714286
OTU1537	1	0.497354497
OTU5670	1	1
OTU3382	0.002135296	0.00837713
OTU2938	1	1
OTU5063	0.088669951	1
OTU1342	1	0.003418803
OTU3942	1	1
OTU2695	1	0.074074074
OTU986	0.310344828	1
OTU5256	1	1
OTU4618	0.310344828	1
OTU3204	1	1
OTU2185	1	1
OTU3474	1	1
OTU3787	1	1
OTU5489	0.532019704	0.605616606
OTU1430	1	1
OTU2085	1	1
OTU2336	1	0.009465896
OTU2907	1	1
OTU4731	1	1
OTU1198	1	1
OTU5324	1	1
OTU5001	0.339067829	1
OTU2120	0.310344828	0.074074074
OTU671	1	1
OTU3972	1	0.497354497
OTU668	1	0.188034188
OTU1722	0.310344828	1
OTU1184	0.237062787	0.285714286
OTU3887	1	1
OTU884	0.310344828	1
OTU3518	1	1
OTU474	1	1
OTU2948	0.201192211	1
OTU1797	1	1
OTU1615	0.005156762	0.285714286
OTU1493	1	1
OTU3634	1	0.001932367
OTU2799	1	1
OTU4667	1	1
OTU1124	0.088669951	1
OTU4166	1	1
OTU3872	1	1
OTU2691	0.310344828	1
OTU4104	0.63281546	1
OTU2791	0.63281546	1
OTU5267	1	1
OTU4393	1	1
OTU2324	0.050174913	1
OTU2777	1	1
OTU2035	0.220032841	1
OTU1837	1	0.074074074
OTU574	1	0.074074074
OTU2237	1	1
OTU3266	0.371480693	1
OTU193	1	1
OTU4913	0.63281546	1
OTU5535	0.310344828	1
OTU3796	0.694152924	0.285714286
OTU1084	1	0.285714286
OTU2131	0.454272864	1
OTU1629	0.310344828	1
OTU249	1	1
OTU2186	0.381639949	0.14123268
OTU5186	0.310344828	1
OTU1692	1	1
OTU3569	1	1
OTU2649	0.280030315	1
OTU5330	0.003888266	1
OTU1972	1	1
OTU1212	0.532019704	1
OTU4695	1	1
OTU3331	0.674903807	0.038350056
OTU3971	0.00109945	0.017094017
OTU5064	0.310344828	1
OTU1964	0.005481874	0.068444599
OTU3387	1	1
OTU1486	0.066703012	1
OTU3096	1	0.142333029
OTU1123	0.310344828	1
OTU1708	0.310344828	1
OTU3177	1	0.497354497
OTU1953	0.287230011	1
OTU2841	0.310344828	0.280830281
OTU1753	1	1
OTU2765	1	1
OTU1868	0.532019704	1
OTU3770	0.310344828	1
OTU2443	0.040536874	0.418803419
OTU190	1	1
OTU5435	1	1
OTU2037	1	1
OTU3019	0.381639949	0.497354497
OTU3340	0.220032841	1
OTU1551	1	0.285714286
OTU4119	0.532019704	0.497354497
OTU3733	1	1
OTU985	0.310344828	1
OTU1661	1	1
OTU672	1	1
OTU28	1	1
OTU695	1	1
OTU2802	0.310344828	1
OTU273	0.310344828	1
OTU1017	1	1
OTU0	0.055879752	1
OTU4770	1	1
OTU2410	1	1
OTU3039	0.532019704	1
OTU1263	1	0.285714286
OTU5195	1	1
OTU407	1	1
OTU1950	1	1
OTU3424	1	1
OTU3526	1	1
OTU931	0.63281546	0.00837713
OTU5246	0.532019704	1
OTU45	1	1
OTU136	1	1
OTU4310	0.310344828	0.001763454
OTU5575	1	0.000709435
OTU68	0.066703012	1
OTU2129	1	1
OTU212	1	1
OTU1457	1	1
OTU4928	1	1
OTU3632	1	1
OTU137	0.310344828	1
OTU1693	1	1
OTU110	0.15283567	1
OTU5084	0.204675385	0.038350056
OTU1601	1	0.285714286
OTU4514	0.396249927	0.285714286
OTU4841	1	0.014814815
OTU2748	0.287230011	1
OTU5304	1	0.400425661
OTU977	1	1
OTU4756	0.055879752	0.310686415
OTU3943	1	1
OTU4702	1	0.074936658
OTU2962	1	1
OTU1634	1	0.002484472
OTU4058	1	1
OTU4066	1	1
OTU2246	1	1
OTU3194	0.310344828	1
OTU4139	1	1
OTU3146	1	1
OTU4994	1	1
OTU3494	1	1
OTU3375	0.310344828	1
OTU1251	0.287230011	0.029895065
OTU3065	0.310344828	0.639910814
OTU4144	1	1
OTU4019	0.396249927	0.230917874
OTU1153	1	1
OTU4405	0.310344828	0.285714286
OTU4951	0.63281546	0.199801808
OTU400	1	1
OTU1148	0.310344828	0.074074074
OTU447	0.033237228	0.280830281
OTU1435	0.310344828	1
OTU3139	1	1
OTU615	0.310344828	1
OTU620	1	1
OTU1749	0.310344828	1
OTU2309	0.310344828	1
