## Supplementary material for "Algae drive convergent bacterial community assembly when nutrients are scarce": Dataset_7_GCMS

relative concentration	3 day rep 1	3 day rep 2	3 day rep 3	6 day rep 1	6 day rep 2	6 day rep 3	9 day rep 1	9 day rep 2	9 day rep 3	12 day rep 1	12 day rep 2	12 day rep 3
1-Monohexadecanoylglycerol	0.062840569	0	0	0	0	0	0	0	0	0	0	0
1-Monooctadecanoylglycerol	0.120151544	0	0	0	0	0	0	0	0	0	0	0
2-O-Glycerol-alfa-d-galactopyranoside	0.642463988	0.324657811	0.255185726	5.47999515	2.818603446	2.352967143	10.16191413	5.24927833	6.265214544	18.76862029	6.376362794	9.554059208
2-OXOISOCAPROIC ACID	-1.051372077	-1.482860491	-1.114298431	-0.949000185	0.702407802	0.545666597	0.195889211	-0.391777662	-0.806384223	-1.238007128	0.9719643	0.321455385
2-OXOVALERIC ACID	0	2.438789956	0	0	0	0	0	8.679188006	0	0	0	13.63219289
Adipic acid	-0.470077924	-0.49152717	0.485277033	0.298169026	-0.48570504	-0.793583487	-1.028525524	-0.506716875	-0.654599155	-1.994324906	-1.342939886	-0.470276948
Alanine	-4.676321625	-5.021802257	-0.708384334	20.95726327	7.074757845	6.802695916	18.91892417	30.90660411	29.37511223	25.48287269	14.77854157	23.3129509
arabinose	0.660692907	0.798397705	0.400787847	0.84739911	0.239566589	0	1.429375421	1.690658737	0.724478094	1.17209841	1.244862782	0.628017086
arabitol	-1.888815228	-0.654848197	-0.283454046	-0.043411172	-0.439269787	0.134563917	-0.46440238	-0.356943848	-0.490220527	-0.447351336	-0.575891423	-0.416366851
Azelaic acid	-0.050361197	-0.072121439	-0.033964507	-0.042348468	-0.075181051	-0.172387179	-0.137161203	-0.049619243	-0.172387179	-0.113210902	-0.093848995	-0.082612176
Benzoic acid	0	0	0	0	0	0	0	0	0	1.74467991	0	0
Butanoic acid, 3-methyl-3-hydroxy	-0.550129681	-0.550129681	-0.305882911	-0.550129681	-0.550129681	-0.550129681	0.256099038	0.860496681	-0.170539166	-0.350644409	-0.550129681	-0.127887043
Decanoic acid	0.047501561	-0.680996854	-0.121403582	0.508539066	-0.572506514	-0.656217338	0.71209663	0.355969912	-0.353660944	0.956249348	-0.316844869	1.096221413
Dehydroabietic acid	-0.38769226	-0.730860305	-0.553518115	-0.432098872	0.905696136	-0.410627825	-0.477619778	-0.32642734	-0.248712975	-0.295115997	-0.729894182	-0.473323542
Diethyleneglycol	-2.809107277	-2.461083714	-1.19812381	-1.042852392	-2.703905783	-2.265010146	-2.508450105	-1.914100406	-1.698824758	-1.876129094	-2.416918461	-1.203995477
Digalactosylglycerol	0	0	0	1.404986337	0.700921418	0	1.717724808	1.05136757	1.402054457	3.679757792	2.377636076	1.781134895
Dodecanoic ACID	0	0	0	0	0	0	0.097412005	0	0	0.444379836	0	0
dodecanol	0	0	0	0.053819375	0	0	0	0	0	0	0	0
Erythritol	0	0	0	0	0	0	0	0.4519537	0	0	0.836776814	0.866834328
ethanolamine	-9.215822919	-9.09613133	-7.725404033	-7.029911839	-6.577731472	-5.509537043	-9.719639169	-6.028148023	-4.703635095	-12.0543147	-10.15465116	-3.387990169
FRUCTOSE	0.261741984	0.302638028	0.406414983	0.476676454	1.354629959	0.379819479	0.732848111	0.846369215	1.659501814	1.001153788	1.119696621	0.320025595
Fumaric acid	-0.190186165	-0.11214992	-0.071264426	-0.054861328	-0.068170552	-0.190186165	-0.083495523	-0.095015431	-0.190186165	-0.190186165	-0.190186165	-0.190186165
galactose	153.1554483	124.3624428	0	87.66135488	175.8720861	182.7031483	191.8391348	221.408721	245.0451239	179.6738438	233.4175676	135.5794567
glucose	-3497.941797	-4168.734607	-3908.609218	-1312.648618	-2329.079178	-1570.254242	-2017.923035	-363.5182402	-1435.399324	-1660.297195	-2891.59175	-1524.581928
GLUCOSE-6-P	0	0	0	0.05160581	0	0	0.113040624	0	0	0.321538046	0	0.071272203
Glyceric acid	0	0	0	0	0	0	0	0	0	0.411513195	0	0.464114329
GLYCEROL	-1106.693303	-1141.556995	-993.8010433	-1004.387999	-1062.190665	-947.9613068	-736.6393205	-1006.020284	-782.679541	17.7720479	-701.7763265	-565.0799585
Glycerol-3-p	0	0	0	0	0	0	0	0	0	0.138866998	0	0
glycine	0.865229617	-0.650863556	-0.424565407	0.873291895	1.653424296	2.591646031	4.152158641	5.533913709	1.148319125	5.844596753	0.229259042	1.74188358
Glycolic acid	0.725520346	-0.611666076	0.654716321	1.205758244	-0.100141627	0.058963348	1.373175979	1.799470661	1.641448967	2.992784782	1.685318146	1.959556478
glyoxylic acid	-5.45486883	-4.625198467	-4.049087365	-4.251377007	-5.589758151	-4.77860979	-4.996089597	-4.665581992	-4.934003043	-5.345217285	-5.267347834	-2.246404167
Heptadecanoic acid	-0.16233108	-0.188532442	-0.134213245	-0.065121929	-0.188825423	-0.274188231	-0.274188231	-0.169510327	-0.202019783	-0.164133958	-0.274188231	-0.274188231
hexadecanol	0.088262649	0	0	0.031948027	0	0	0	0	0	0	0.148870887	0
hydrocinnamic acid	0.144636404	0	0.0609768	0	0	0	0	0	0	0.151110366	0	0
Inositol, myo	0	0	0	0.412912553	0.275310427	0.46778169	0.890721795	0.636419209	0.933533791	3.183248417	0.729819008	0.435762795
Isoleucine	0	0	0	0	0	0	0	0	0	0	0	0.239778806
Isomaltose	-0.311401074	-0.788062116	-0.885367093	-0.193753079	-0.225361969	0.206795797	-0.319241146	-0.373680841	-0.199468414	-0.089800509	-0.263966954	-0.2192458
lactic acid	10.64742498	-9.034969257	-11.79894222	4.062513164	-7.64484827	-7.422094982	8.86778371	11.97452212	3.14486659	21.15478444	1.830911537	11.7989367
Leucine	0.205766548	0	0	0	0	0	0.46494457	0	0.484537406	0	0.733986872	0
Malic acid	0	0	0.246187161	0.198560125	0	0.123299716	0.294863593	0	0.162433328	0.557454139	0.440881847	0.416298432
Maltose	-0.044900801	-0.216733342	-0.294490652	0.690025213	0.377332706	0.949078518	1.967491768	0.922302433	1.665174526	4.100823889	2.442754885	-0.039739392
mannose	-1.18990222	-1.18990222	-1.18990222	-1.18990222	-1.18990222	-0.02235575	13.44031891	-1.18990222	-1.18990222	-1.18990222	13.97416704	-1.18990222
NICOTINAMIDE	0	0	0	0	0	0	0	0.335886999	0.162029805	0.391379657	0.37927561	0.256795554
Octadecanol	-0.111488919	-0.07805511	-0.131432399	0.031614767	-0.175416645	-0.187306238	-0.01933634	-0.05262901	-0.107855991	0.079329827	-0.111724114	0.020630512
oleic acid	0.161412634	0.323469442	0.090009907	0.30745433	0.124608846	0	0	0	0	0	0	0
OXALIC ACID	-5.03566467	-5.03566467	-5.03566467	-5.03566467	-3.132525872	-2.890554845	-5.03566467	-5.03566467	-5.03566467	-5.03566467	-5.03566467	3.934988141
palmitic acid	-0.917479753	-10.71447418	-12.67559765	-6.537591235	-10.25760258	-17.86451692	-10.9285026	-7.866980033	-8.422859844	-6.473263479	-12.74577004	-8.261408499
Pentadecanoic acid	-0.370404443	-0.717679133	-0.334952997	-0.014474574	-0.575490967	-1.020066001	-0.682051368	-0.563204752	-0.629345157	-0.890285926	-1.159449565	-0.27204362
phenylalanine	0	0	0	0	0	0	0	0	0	0.144961475	0	0
p-hydroxybenzoic acid	0	0	0	0.096174463	0	0	0	0	0	0	0	0
Proline	0	0	0	0.997525102	1.85867956	7.426746071	5.031512058	3.179818285	5.296170773	8.404881534	12.73756498	10.62961095
Putrescine	0.740754886	0.347493141	0.149046316	2.593406681	1.620316017	1.563537847	4.3189182	1.738689752	2.962569097	4.225159016	1.707599865	1.869656952
Pyroglutamic acid	0.346267046	0.069474772	0.143120824	0.567793494	0.021552609	0.559532285	1.991416233	1.864460096	2.635716173	4.695968864	2.242545431	2.699341738
PYRUVIC ACID	0	0	0	0	0	0	0	0	0	4.067627684	0	0
Ribose	0	0	0	0.230177769	0	0.576846614	0.466532065	0.596607934	0.970378499	1.148944841	0.685144717	1.222641716
SERINE	0	0	0	0	0	0	0	2.677489788	0	0	0	0
sorbitol	0	0	0	0.240683945	0	0	0	0	0	0	0	0
Squalene	0	0	0	0.761003981	0	0	0	0	0	0	0	0
stearic acid	8.240495677	-3.925646332	-6.88348151	-1.711583889	-4.732428427	-9.648765447	-8.168402454	-4.640600849	-2.35722377	-7.543882399	-9.053727127	-2.712327948
Succinic acid	-1.323755121	-1.618101773	-0.519084401	-0.720291537	-1.732848991	-1.558676849	-1.204532354	-1.304582166	-1.478883603	-1.484440506	-1.73030394	-1.17943752
SUCROSE	0	0	0	0	8.62038705	0	0	0	0	0	0	0
Tetradecanoic acid	0.797603971	-0.330114012	0.108985166	0.878626881	-0.139989257	-0.284090187	0.144136865	0.189838976	0.800100567	1.280675434	-0.117433546	0.521541005
Threitol	0.395600364	0.482454602	0.793013718	2.637215454	1.994516836	2.929696357	5.175700437	6.41535915	5.471920343	8.095886139	6.804636853	8.549051214
threonic acid	0	0	0	0.150092953	0	0	0.268587806	0.341399837	0.115252235	0.722059417	0.328922605	0.336051642
TREHALOSE	0	0	0	0	0	0.158343721	0	0	0	0	0	0
Tyrosine	0	0	0	0	0	0	0	0	0	0.424518372	0	0
UREA	-1.444782628	-1.27352028	-0.351137705	-2.038057907	-0.250104425	-0.094806683	-1.987334154	0.420529976	-2.128490641	-0.110293502	-1.272182749	-1.312844799
vaccenic acid	0.29899646	0.105997874	0.320625427	0	0.378611989	0.137446458	0	0	0	0.477464136	0.16528185	0.288964202
